# The evolution of allostery in a protein family

**DOI:** 10.1101/2025.06.20.660748

**Authors:** Aina Martí-Aranda, Ben Lehner

**Affiliations:** Wellcome Sanger Institute, Cambridge, UK; Centre for Genomic Regulation (CRG), Barcelona Institute for Science and Technology (BIST), Barcelona, Spain; Universitat Pompeu Fabra (UPF), Barcelona, Spain; Institució Catalana de Recerca i Estudis Avançats (ICREA), Barcelona, Spain

## Abstract

Allosteric interactions in proteins are key to biological regulation and the efficacy of many drugs. The extent to which allostery is conserved in evolutionarily-related proteins is unknown, with implications for predicting, engineering and therapeutically targeting allostery. Here we directly address this question by constructing seven comprehensive allosteric maps for five homologous human proteins. The comparative maps reveal a modular allosteric architecture with conserved distant-dependent allosteric decay across the protein core connecting to protein-specific allosteric extensions to surfaces. These allosteric augmentations use both structurally-conserved residues and homolog-specific domain extensions. Our data provide the first comparative multidimensional protein energy landscapes and suggest that allostery evolves via the gain-and-loss of peripheral extensions to a conserved allosteric core.
