## Supplementary table 1 for "The evolution of allostery in a protein family"

### Sheet: Sheet1
oligo_id	sequence	description
oGJJ718	TCCTGCGAAGCTTTTA	common primer to make all WT PDZs double stranded
oGJJ789	TTTACATTGCGGATCC	Reverse primer to make PDZHomologs ligands double stranded
oGJJ787	GGATCCGCAATGTAAAAGCTTC	Forward primer to linearize mutagenesis plasmid pGJJ191 to insert by gibson ligand wild type sequences. For later digestion/ligation with BamH
oGJJ788	TAAACTAGTCACTTTTCGGGGAAATGTGGAAGATCCTTTGATCTTTTCTACG	Reverse primer to linearize mutagenesis plasmid pGJJ191 to insert by gibson ligand wild type sequences. For later digestion/ligation with SpeI
oGJJ728	GCTAGCTCCACCTCCCCACTTTTCGGGGAAATGTGGAAGATCCTTTGATCTTTTCTACG	Forward primer to linearize mutagenesis plasmid (pGJJ191) to insert by gibson PDZ wild types. For later digestion/ligation with NheI
oGJJ734	TAAAAGCTTCGCAGGAAAGAACA	Reverse primer to linearize mutagenesis plasmid (pGJJ191) to insert by gibson PDZ wild types. For later digestion/ligation with HindIII
oGJJ899	TCGACGTTCTCGCCG	make library NHERF1-PDZ2 block1 double stranded (falls on top of right gibson region)
oGJJ900	TTATCGACGAAAACGCCG	make library NHERF1-PDZ1 block1 double stranded (falls on top of right gibson region)
oGJJ901	TGGATTATCTTGTCTCCCG	make library ERBIN-PDZ1 block1 double stranded (falls on top of right gibson region)
oGJJ914	AAGATTTTATCTCCAATTTG	make library PSD95-PDZ2 block1 double stranded (falls on top of right gibson region)
oGJJ891	GCTAGCTCCACCTCCCC	reverse primer to linearize pGJJ191 (right before the start of PDZs) - to insert the libraries of block1 by gibson
oGJJ892	CAAATTGGAGATAAAATCTTGGCAGTG	forward primer to linearize pGJJ191 with PSD95-PDZ2 for inserting library block1
oGJJ894	GTGAACGGCGAGAACG	forward primer to linearize pGJJ191 with NHERF3-PDZ2 for inserting library block1
oGJJ895	AACGGCGTTTTCGTCGATA	forward primer to linearize pGJJ191 with NHERF3-PDZ1 for inserting library block1
oGJJ896	CCGGGAGACAAGATAATCCA	forward primer to linearize pGJJ191 with ERBIN-PDZ1 for inserting library block1
oGJJ720	TAAAAGCTTCGCAGGAAAGAACATG	forward primer to linearize pGJJ191 - to insert the libraries of block2 by gibson
oGJJ853	ATGAGCTGCCCCGCC	reverse primer to linearize pGJJ191 with PSD95-PDZ2 for inserting library block2
oGJJ855	ATCAGCTAGGACTCCTGC	reverse primer to linearize pGJJ191 with NHERF3-PDZ2 for inserting library block2
oGJJ856	ATCTCCATCTTGCAGTCC	reverse primer to linearize pGJJ191 with NHERF3-PDZ1 for inserting library block2
oGJJ858	AGCTGGGCCCTCTGG	reverse primer to linearize pGJJ191 with ERBIN-PDZ1 for inserting library block2
oGJJ152	GCCTACATACCTCGCTCTGC	qPCR quantification pirmers
oGJJ153	CAACCCGGTAAGACACGACT	qPCR quantification pirmers
oGJJ052	ACACTCTTTCCCTACACGACGCTCTTCCGATCTGGGAGGTGGAGCTAG	PCR1 Forward previously designed frame-shifted oligo for illumina for all block1 libraries
oGJJ054	ACACTCTTTCCCTACACGACGCTCTTCCGATCTHGGGAGGTGGAGCTAG	PCR1 Forward previously designed frame-shifted oligo for illumina for all block1 libraries +1
oGJJ055	ACACTCTTTCCCTACACGACGCTCTTCCGATCTHHGGGAGGTGGAGCTAG	PCR1 Forward previously designed frame-shifted oligo for illumina for all block1 libraries +2
oGJJ056	ACACTCTTTCCCTACACGACGCTCTTCCGATCTHHHGGGAGGTGGAGCTAG	PCR1 Forward previously designed frame-shifted oligo for illumina for all block1 libraries +3
oGJJ057	ACACTCTTTCCCTACACGACGCTCTTCCGATCTNHHYGGGAGGTGGAGCTAG	PCR1 Forward previously designed frame-shifted oligo for illumina for all block1 libraries +4
oGJJ058	ACACTCTTTCCCTACACGACGCTCTTCCGATCTNHHYYGGGAGGTGGAGCTAG	PCR1 Forward previously designed frame-shifted oligo for illumina for all block1 libraries +5
oGJJ938	GTGACTGGAGTTCAGACGTGTGCTCTTCCGATCTNGCCAAGATTTTATCTCCAATTTG	PCR1 PSD95-PDZ2 block1 library reverse frame-shifted oligo for illumina
oGJJ939	GTGACTGGAGTTCAGACGTGTGCTCTTCCGATCTNNGCCAAGATTTTATCTCCAATTTG	PCR1 PSD95-PDZ2 block1 library reverse frame-shifted oligo for illumina +1
oGJJ940	GTGACTGGAGTTCAGACGTGTGCTCTTCCGATCTNNNNGCCAAGATTTTATCTCCAATTTG	PCR1 PSD95-PDZ2 block1 library reverse frame-shifted oligo for illumina +2
oGJJ941	GTGACTGGAGTTCAGACGTGTGCTCTTCCGATCTNNNNNGCCAAGATTTTATCTCCAATTTG	PCR1 PSD95-PDZ2 block1 library reverse frame-shifted oligo for illumina +3
oGJJ942	GTGACTGGAGTTCAGACGTGTGCTCTTCCGATCTNNNNNNNGCCAAGATTTTATCTCCAATTTG	PCR1 PSD95-PDZ2 block1 library reverse frame-shifted oligo for illumina +4
oGJJ943	GTGACTGGAGTTCAGACGTGTGCTCTTCCGATCTNNNNNNNNGCCAAGATTTTATCTCCAATTTG	PCR1 PSD95-PDZ2 block1 library reverse frame-shifted oligo for illumina +5
oGJJ949	GTGACTGGAGTTCAGACGTGTGCTCTTCCGATCTNGTTCTCGCCGTTCAC	PCR1 NHERF3-PDZ2-PDZ2 block1 library reverse frame-shifted oligo for illumina
oGJJ950	GTGACTGGAGTTCAGACGTGTGCTCTTCCGATCTNNGTTCTCGCCGTTCAC	PCR1 NHERF3-PDZ2-PDZ2 block1 library reverse frame-shifted oligo for illumina +1
oGJJ951	GTGACTGGAGTTCAGACGTGTGCTCTTCCGATCTNNNGTTCTCGCCGTTCAC	PCR1 NHERF3-PDZ2-PDZ2 block1 library reverse frame-shifted oligo for illumina +2
oGJJ952	GTGACTGGAGTTCAGACGTGTGCTCTTCCGATCTNNNNGTTCTCGCCGTTCAC	PCR1 NHERF3-PDZ2-PDZ2 block1 library reverse frame-shifted oligo for illumina +3
oGJJ953	GTGACTGGAGTTCAGACGTGTGCTCTTCCGATCTNNNNNGTTCTCGCCGTTCAC	PCR1 NHERF3-PDZ2-PDZ2 block1 library reverse frame-shifted oligo for illumina +4
oGJJ954	GTGACTGGAGTTCAGACGTGTGCTCTTCCGATCTNGACGAAAACGCCGTT	PCR1 NHERF3-PDZ1-PDZ2 block1 library reverse frame-shifted oligo for illumina
oGJJ955	GTGACTGGAGTTCAGACGTGTGCTCTTCCGATCTNNGACGAAAACGCCGTT	PCR1 NHERF3-PDZ1-PDZ2 block1 library reverse frame-shifted oligo for illumina +1
oGJJ956	GTGACTGGAGTTCAGACGTGTGCTCTTCCGATCTNNNGACGAAAACGCCGTT	PCR1 NHERF3-PDZ1-PDZ2 block1 library reverse frame-shifted oligo for illumina +2
oGJJ957	GTGACTGGAGTTCAGACGTGTGCTCTTCCGATCTNNNNGACGAAAACGCCGTT	PCR1 NHERF3-PDZ1-PDZ2 block1 library reverse frame-shifted oligo for illumina +3
oGJJ958	GTGACTGGAGTTCAGACGTGTGCTCTTCCGATCTNNNNNGACGAAAACGCCGTT	PCR1 NHERF3-PDZ1-PDZ2 block1 library reverse frame-shifted oligo for illumina +4
oGJJ959	GTGACTGGAGTTCAGACGTGTGCTCTTCCGATCTNGGATTATCTTGTCTCCCGG	PCR1 ERBIN-PDZ1-PDZ2 block1 library reverse frame-shifted oligo for illumina
oGJJ960	GTGACTGGAGTTCAGACGTGTGCTCTTCCGATCTNNGGATTATCTTGTCTCCCGG	PCR1 ERBIN-PDZ1-PDZ2 block1 library reverse frame-shifted oligo for illumina +1
oGJJ961	GTGACTGGAGTTCAGACGTGTGCTCTTCCGATCTNNNGGATTATCTTGTCTCCCGG	PCR1 ERBIN-PDZ1-PDZ2 block1 library reverse frame-shifted oligo for illumina +2
oGJJ962	GTGACTGGAGTTCAGACGTGTGCTCTTCCGATCTNNNNGGATTATCTTGTCTCCCGG	PCR1 ERBIN-PDZ1-PDZ2 block1 library reverse frame-shifted oligo for illumina +3
oGJJ963	GTGACTGGAGTTCAGACGTGTGCTCTTCCGATCTNNNNNGGATTATCTTGTCTCCCGG	PCR1 ERBIN-PDZ1-PDZ2 block1 library reverse frame-shifted oligo for illumina +4
oGJJ084	GTGACTGGAGTTCAGACGTGTGCTCTTCCGATCTGCGTGACATAACTAATAAGC	PCR1 Reverse previously designed frame-shifted oligo for illumina for all block2 libraries
oGJJ085	GTGACTGGAGTTCAGACGTGTGCTCTTCCGATCTNGCGTGACATAACTAATAAGC	PCR1 Reverse previously designed frame-shifted oligo for illumina for all block2 libraries +1
oGJJ086	GTGACTGGAGTTCAGACGTGTGCTCTTCCGATCTNNGCGTGACATAACTAATAAGC	PCR1 Reverse previously designed frame-shifted oligo for illumina for all block2 libraries +2
oGJJ087	GTGACTGGAGTTCAGACGTGTGCTCTTCCGATCTHNHGCGTGACATAACTAATAAGC	PCR1 Reverse previously designed frame-shifted oligo for illumina for all block2 libraries +3
oGJJ088	GTGACTGGAGTTCAGACGTGTGCTCTTCCGATCTHWWHGCGTGACATAACTAATAAGC	PCR1 Reverse previously designed frame-shifted oligo for illumina for all block2 libraries +4
oGJJ089	GTGACTGGAGTTCAGACGTGTGCTCTTCCGATCTHWWAAGCGTGACATAACTAATAAGC	PCR1 Reverse previously designed frame-shifted oligo for illumina for all block2 libraries +5
oGJJ861	ACACTCTTTCCCTACACGACGCTCTTCCGATCTGTAACCAAAATTATCGAAGGC	PCR1 PSD95-PDZ2 block2 library Forward frame-shifted oligo for illumina
oGJJ862	ACACTCTTTCCCTACACGACGCTCTTCCGATCTHGTAACCAAAATTATCGAAGGC	PCR1 PSD95-PDZ2 block2 library Forward frame-shifted oligo for illumina +1
oGJJ863	ACACTCTTTCCCTACACGACGCTCTTCCGATCTHMGTAACCAAAATTATCGAAGGC	PCR1 PSD95-PDZ2 block2 library Forward frame-shifted oligo for illumina +2
oGJJ864	ACACTCTTTCCCTACACGACGCTCTTCCGATCTHMNGTAACCAAAATTATCGAAGGC	PCR1 PSD95-PDZ2 block2 library Forward frame-shifted oligo for illumina +3
oGJJ865	ACACTCTTTCCCTACACGACGCTCTTCCGATCTHMNBGTAACCAAAATTATCGAAGGC	PCR1 PSD95-PDZ2 block2 library Forward frame-shifted oligo for illumina +4
oGJJ866	ACACTCTTTCCCTACACGACGCTCTTCCGATCTHMNBNGTAACCAAAATTATCGAAGGC	PCR1 PSD95-PDZ2 block2 library Forward frame-shifted oligo for illumina +5
oGJJ873	ACACTCTTTCCCTACACGACGCTCTTCCGATCTGACTGCAAGATGGAGAT	PCR1 NHERF3-PDZ2-PDZ2 block1 library Forward frame-shifted oligo for illumina
oGJJ874	ACACTCTTTCCCTACACGACGCTCTTCCGATCTHGACTGCAAGATGGAGAT	PCR1 NHERF3-PDZ2-PDZ2 block1 library Forward frame-shifted oligo for illumina +1
oGJJ875	ACACTCTTTCCCTACACGACGCTCTTCCGATCTHYGACTGCAAGATGGAGAT	PCR1 NHERF3-PDZ2-PDZ2 block1 library Forward frame-shifted oligo for illumina +2
oGJJ876	ACACTCTTTCCCTACACGACGCTCTTCCGATCTHYNGACTGCAAGATGGAGAT	PCR1 NHERF3-PDZ2-PDZ2 block1 library Forward frame-shifted oligo for illumina +3
oGJJ877	ACACTCTTTCCCTACACGACGCTCTTCCGATCTHYNNGACTGCAAGATGGAGAT	PCR1 NHERF3-PDZ2-PDZ2 block1 library Forward frame-shifted oligo for illumina +4
oGJJ878	ACACTCTTTCCCTACACGACGCTCTTCCGATCTHYNNNGACTGCAAGATGGAGAT	PCR1 NHERF3-PDZ2-PDZ2 block1 library Forward frame-shifted oligo for illumina +5
oGJJ879	ACACTCTTTCCCTACACGACGCTCTTCCGATCTCTAGAGTCCAGCCAGA	PCR1 ERBIN-PDZ1-PDZ2 block1 library Forward frame-shifted oligo for illumina
oGJJ880	ACACTCTTTCCCTACACGACGCTCTTCCGATCTDCTAGAGTCCAGCCAGA	PCR1 ERBIN-PDZ1-PDZ2 block1 library Forward frame-shifted oligo for illumina +1
oGJJ881	ACACTCTTTCCCTACACGACGCTCTTCCGATCTDRCTAGAGTCCAGCCAGA	PCR1 ERBIN-PDZ1-PDZ2 block1 library Forward frame-shifted oligo for illumina +2
oGJJ882	ACACTCTTTCCCTACACGACGCTCTTCCGATCTDRKCTAGAGTCCAGCCAGA	PCR1 ERBIN-PDZ1-PDZ2 block1 library Forward frame-shifted oligo for illumina +3
oGJJ883	ACACTCTTTCCCTACACGACGCTCTTCCGATCTDRKNCTAGAGTCCAGCCAGA	PCR1 ERBIN-PDZ1-PDZ2 block1 library Forward frame-shifted oligo for illumina +4
oGJJ884	ACACTCTTTCCCTACACGACGCTCTTCCGATCTDRKNNCTAGAGTCCAGCCAGA	PCR1 ERBIN-PDZ1-PDZ2 block1 library Forward frame-shifted oligo for illumina +5
oGJJ885	ACACTCTTTCCCTACACGACGCTCTTCCGATCTCAGGAGTCCTAGCTGAT	PCR1 NHERF3-PDZ1-PDZ2 block1 library Forward frame-shifted oligo for illumina
oGJJ886	ACACTCTTTCCCTACACGACGCTCTTCCGATCTDCAGGAGTCCTAGCTGAT	PCR1 NHERF3-PDZ1-PDZ2 block1 library Forward frame-shifted oligo for illumina +1
oGJJ887	ACACTCTTTCCCTACACGACGCTCTTCCGATCTDKCAGGAGTCCTAGCTGAT	PCR1 NHERF3-PDZ1-PDZ2 block1 library Forward frame-shifted oligo for illumina +2
oGJJ888	ACACTCTTTCCCTACACGACGCTCTTCCGATCTDKTCAGGAGTCCTAGCTGAT	PCR1 NHERF3-PDZ1-PDZ2 block1 library Forward frame-shifted oligo for illumina +3
oGJJ889	ACACTCTTTCCCTACACGACGCTCTTCCGATCTDKTTCAGGAGTCCTAGCTGAT	PCR1 NHERF3-PDZ1-PDZ2 block1 library Forward frame-shifted oligo for illumina +4
oGJJ890	ACACTCTTTCCCTACACGACGCTCTTCCGATCTDKTTTCAGGAGTCCTAGCTGAT	PCR1 NHERF3-PDZ1-PDZ2 block1 library Forward frame-shifted oligo for illumina +5
