## Supplementary table 2 for "The evolution of allostery in a protein family"

### Sheet: abundancePCA
assay	prot_id	protein	pdz domain	uniprot_start	uniprot_end	aa_seq	aa_seq_block1	aa_seq_block2	complexity_block1	complexity_block2	binding_partner	uniprot_binding_partner
abundancePCA	P78352	PSD95	PDZ2	157	246	KVMEIKLIKGPKGLGFSIAGGVGNQHIPGDNSIYVTKIIEGGAAHKDGRLQIGDKILAVNSVGLEDVMHEDAVAALKNTYDVVYLKVAKP	KVMEIKLIKGPKGLGFSIAGGVGNQHIPGDNSIYVTKIIEGGAAHKDGRL	KDGRLQIGDKILAVNSVGLEDVMHEDAVAALKNTYDVVYLKVAKP	51200	46080
abundancePCA	Q5T2W1	NHERF3	PDZ2	123	233	MNGGVQTWTQPRLCYLVKEGGSYGFSLKTVQGKKGVYMTDITPQGVAMRAGVLADDHLIEVNGENVEDASHEEVVEKVKKSGSRVMFLLVDKETDKRHVEQKIQFKRETAS	MNGGVQTWTQPRLCYLVKEGGSYGFSLKTVQGKKGVYMTDITPQGVAMRAGVLADDHLIE	DHLIEVNGENVEDASHEEVVEKVKKSGSRVMFLLVDKETDKRHVEQKIQFKRETAS	61440	57344
abundancePCA	Q5T2W1	NHERF3	PDZ1	1	106	MTSTFNPRECKLSKQEGQNYGFFLRIEKDTEGHLVRVVEKCSPAEKAGLQDGDRVLRINGVFVDKEEHMQVVDLVRKSGNSVTLLVLDGDSYEKAVKTRVDLKELG	MTSTFNPRECKLSKQEGQNYGFFLRIEKDTEGHLVRVVEKCSPAEKAGLQDGDRVLRI	RVLRINGVFVDKEEHMQVVDLVRKSGNSVTLLVLDGDSYEKAVKTRVDLKELG	59392	54272
abundancePCA	Q96RT1	ERBIN	PDZ1	1321	1410	EIRVRVEKDPELGFSISGGVGGRGNPFRPDDDGIFVTRVQPEGPASKLLQPGDKIIQANGYSFINIEHGQAVSLLKTFQNTVELIIVREV	EIRVRVEKDPELGFSISGGVGGRGNPFRPDDDGIFVTRVQPEGPASKLLQ	SKLLQPGDKIIQANGYSFINIEHGQAVSLLKTFQNTVELIIVREV	51200	46080
bindingPCA	P78352	PSD95	PDZ2	157	246	KVMEIKLIKGPKGLGFSIAGGVGNQHIPGDNSIYVTKIIEGGAAHKDGRLQIGDKILAVNSVGLEDVMHEDAVAALKNTYDVVYLKVAKP	KVMEIKLIKGPKGLGFSIAGGVGNQHIPGDNSIYVTKIIEGGAAHKDGRL	KDGRLQIGDKILAVNSVGLEDVMHEDAVAALKNTYDVVYLKVAKP	51200	46080	CRIPT	Q9P021
bindingPCA	P78352	PSD95	PDZ2	157	246	KVMEIKLIKGPKGLGFSIAGGVGNQHIPGDNSIYVTKIIEGGAAHKDGRLQIGDKILAVNSVGLEDVMHEDAVAALKNTYDVVYLKVAKP	KVMEIKLIKGPKGLGFSIAGGVGNQHIPGDNSIYVTKIIEGGAAHKDGRL	KDGRLQIGDKILAVNSVGLEDVMHEDAVAALKNTYDVVYLKVAKP	51200	46080	NMDAR2A	Q00959
bindingPCA	Q5T2W1	NHERF3	PDZ2	123	233	MNGGVQTWTQPRLCYLVKEGGSYGFSLKTVQGKKGVYMTDITPQGVAMRAGVLADDHLIEVNGENVEDASHEEVVEKVKKSGSRVMFLLVDKETDKRHVEQKIQFKRETAS	MNGGVQTWTQPRLCYLVKEGGSYGFSLKTVQGKKGVYMTDITPQGVAMRAGVLADDHLIE	DHLIEVNGENVEDASHEEVVEKVKKSGSRVMFLLVDKETDKRHVEQKIQFKRETAS	61440	57344	CEP164	Q9UPV0
bindingPCA	Q5T2W1	NHERF3	PDZ1	1	106	MTSTFNPRECKLSKQEGQNYGFFLRIEKDTEGHLVRVVEKCSPAEKAGLQDGDRVLRINGVFVDKEEHMQVVDLVRKSGNSVTLLVLDGDSYEKAVKTRVDLKELG	MTSTFNPRECKLSKQEGQNYGFFLRIEKDTEGHLVRVVEKCSPAEKAGLQDGDRVLRI	RVLRINGVFVDKEEHMQVVDLVRKSGNSVTLLVLDGDSYEKAVKTRVDLKELG	59392	54272	DLGAP1/2/3/4	Q9D415
bindingPCA	Q5T2W1	NHERF3	PDZ1	1	106	MTSTFNPRECKLSKQEGQNYGFFLRIEKDTEGHLVRVVEKCSPAEKAGLQDGDRVLRINGVFVDKEEHMQVVDLVRKSGNSVTLLVLDGDSYEKAVKTRVDLKELG	MTSTFNPRECKLSKQEGQNYGFFLRIEKDTEGHLVRVVEKCSPAEKAGLQDGDRVLRI	RVLRINGVFVDKEEHMQVVDLVRKSGNSVTLLVLDGDSYEKAVKTRVDLKELG	59392	54272	UHMK1	Q8TAS1
bindingPCA	Q96RT1	ERBIN	PDZ1	1321	1410	EIRVRVEKDPELGFSISGGVGGRGNPFRPDDDGIFVTRVQPEGPASKLLQPGDKIIQANGYSFINIEHGQAVSLLKTFQNTVELIIVREV	EIRVRVEKDPELGFSISGGVGGRGNPFRPDDDGIFVTRVQPEGPASKLLQ	SKLLQPGDKIIQANGYSFINIEHGQAVSLLKTFQNTVELIIVREV	51200	46080	CRIPT	Q9P021
