## Supplementary table 3 for "The evolution of allostery in a protein family"

### Sheet: Sheet1
block	PDZ domain	binding partner	assay	complexity (nucleotide)	replica	transformants coverage bacterial transformation into pGJJ191 (X)	transformants coverage bacterial transformation into assay plasmid (X)	Selection pool	Selection volume (L)	transformants coverage in yeast transformation (X)	harvest OD600	selection time (h)
1	PSD95-PDZ2		AbundancePCA	51200	1	197.985	57.03	b1_group1	1	88.6	1.27	34.5
1	PSD95-PDZ2		AbundancePCA	51200	2					52.8	1.27	34.5
1	PSD95-PDZ2		AbundancePCA	51200	3					47.6	1.16	34.5
1	PSD95-PDZ2	CRIPT	BindingPCA	51200	1		114.105	b1_group2	1	51.8176	1.352	36
1	PSD95-PDZ2	CRIPT	BindingPCA	51200	2					37.8667	1.31	36
1	PSD95-PDZ2	CRIPT	BindingPCA	51200	3					27.2375	1.159	36
1	PSD95-PDZ2	NMDAR2A	BindingPCA	51200	1		154.725	b1_group3	1	36.0398	1.51	31.3333
1	PSD95-PDZ2	NMDAR2A	BindingPCA	51200	2					31.9708	1.56	31.3333
1	PSD95-PDZ2	NMDAR2A	BindingPCA	51200	3					30.2269	1.55	26.5833
1	NHERF3-PDZ2		AbundancePCA	61440	1	79.5	103.59	b1_group4	0.5	43.8771	1.6	23.5
1	NHERF3-PDZ2		AbundancePCA	61440	2					47.6025	1.59	28
1	NHERF3-PDZ2		AbundancePCA	61440	3					39.7377	1.59	25.0833
1	NHERF3-PDZ2	CEP164	BindingPCA	61440	1		52.2	b1_group3	1	36.0398	1.51	31.3333
1	NHERF3-PDZ2	CEP164	BindingPCA	61440	2					31.9708	1.56	31.3333
1	NHERF3-PDZ2	CEP164	BindingPCA	61440	3					30.2269	1.55	26.5833
1	NHERF3-PDZ1		AbundancePCA	59392	1	74.4	19.62	b1_group3	1	36.0398	1.51	31.3333
1	NHERF3-PDZ1		AbundancePCA	59392	2					31.9708	1.56	31.3333
1	NHERF3-PDZ1		AbundancePCA	59392	3					30.2269	1.55	26.5833
1	NHERF3-PDZ1	DAP-1	BindingPCA	59392	1		135.24	b1_group4	0.5	43.8771	1.6	23.5
1	NHERF3-PDZ1	DAP-1	BindingPCA	59392	2					47.6025	1.59	28
1	NHERF3-PDZ1	DAP-1	BindingPCA	59392	3					39.7377	1.59	25.0833
1	NHERF3-PDZ1	UHMK1	BindingPCA	59392	1		139.095	b1_group5	0.5	35.3583	1.45	24.25
1	NHERF3-PDZ1	UHMK1	BindingPCA	59392	2					74.9259	1.46	24.25
1	NHERF3-PDZ1	UHMK1	BindingPCA	59392	3					74.9259	1.2	24.25
1	ERBIN-PDZ1		AbundancePCA	51200	1	162.915	53.79	b1_group1	1	88.6	1.27	34.5
1	ERBIN-PDZ1		AbundancePCA	51200	2					52.8	1.27	34.5
1	ERBIN-PDZ1		AbundancePCA	51200	3					47.6	1.16	34.5
1	ERBIN-PDZ1	CRIPT	BindingPCA	51200	1		67.86	b1_group2	1	51.8176	1.352	36
1	ERBIN-PDZ1	CRIPT	BindingPCA	51200	2					37.8667	1.31	36
1	ERBIN-PDZ1	CRIPT	BindingPCA	51200	3					27.2375	1.159	36
2	PSD95-PDZ2		AbundancePCA	45056	1	92.2112	49.3164	b2_group1	1	161.508	2.35	32
2	PSD95-PDZ2		AbundancePCA	45056	2					231.799	1.58	32
2	PSD95-PDZ2		AbundancePCA	45056	3					94.9734	2.16	32
2	PSD95-PDZ2	CRIPT	BindingPCA	45056	1		77.4148	b2_group2	1	193.059	2.12	32
2	PSD95-PDZ2	CRIPT	BindingPCA	45056	2					138.972	1.98	32
2	PSD95-PDZ2	CRIPT	BindingPCA	45056	3					161.508	2.25	32
2	PSD95-PDZ2	NMDAR2A	BindingPCA	45056	1		31.25	b2_group3	1	56.9123	1.7	32.75
2	PSD95-PDZ2	NMDAR2A	BindingPCA	45056	2					70.4936	1.78	32.75
2	PSD95-PDZ2	NMDAR2A	BindingPCA	45056	3					62.0861	1.52	32.75
2	NHERF3-PDZ2		AbundancePCA	56320	1	44.5549	99.5739	b2_group4	1	106.783	1.84	26.25
2	NHERF3-PDZ2		AbundancePCA	56320	2					51.1098	1.7	24.5
2	NHERF3-PDZ2		AbundancePCA	56320	3					92.1802	1.55	28.5
2	NHERF3-PDZ2	CEP164	BindingPCA	56320	1		63.2812	b2_group3	1	56.9123	1.7	32.75
2	NHERF3-PDZ2	CEP164	BindingPCA	56320	2					70.4936	1.78	32.75
2	NHERF3-PDZ2	CEP164	BindingPCA	56320	3					62.0861	1.52	32.75
2	NHERF3-PDZ1		AbundancePCA	53248	1	27.8946	105.319	b2_group3	1	56.9123	1.7	32.75
2	NHERF3-PDZ1		AbundancePCA	53248	2					70.4936	1.78	32.75
2	NHERF3-PDZ1		AbundancePCA	53248	3					62.0861	1.52	32.75
2	NHERF3-PDZ1	DAP-1	BindingPCA	53248	1		95.027	b2_group4	1	106.783	1.84	26.25
2	NHERF3-PDZ1	DAP-1	BindingPCA	53248	2					51.1098	1.7	24.5
2	NHERF3-PDZ1	DAP-1	BindingPCA	53248	3					92.1802	1.55	28.5
2	NHERF3-PDZ1	UHMK1	BindingPCA	53248	1		79.9279	b2_group5	0.4	42.0673	1.6	20
2	NHERF3-PDZ1	UHMK1	BindingPCA	53248	2					60.8474	1.38	20
2	NHERF3-PDZ1	UHMK1	BindingPCA	53248	3					39.8137	2.82	20.5
2	ERBIN-PDZ1		AbundancePCA	45056	1	394.176	45.4102	b2_group1	1	161.508	2.35	32
2	ERBIN-PDZ1		AbundancePCA	45056	2					231.799	1.58	32
2	ERBIN-PDZ1		AbundancePCA	45056	3					94.9734	2.16	32
2	ERBIN-PDZ1	CRIPT	BindingPCA	45056	1		136.364	b2_group2	1	193.059	2.12	32
2	ERBIN-PDZ1	CRIPT	BindingPCA	45056	2					138.972	1.98	32
2	ERBIN-PDZ1	CRIPT	BindingPCA	45056	3					161.508	2.25	32
